# Coordinated Transcriptional Networks Program Organelle Expansion and Metabolic Flows for High Endothelial Morphology and Function

**DOI:** 10.1101/2025.06.19.660616

**Authors:** Yuhan Bi, Kevin Brulois, Aiman Ayesha, Menglan Xiang, Romain Ballet, Borja Ocón, Theresa Dinh, Nicole Lazarus, Manali Kun, Griselda Ramos, Hiroto Kawashima, Florea Lupu, Jonathan H Lin, Eugene C. Butcher, Junliang Pan

## Abstract

High endothelial cells (HECs) are specialized vascular gatekeepers that control lymphocyte entry into lymph nodes, a process essential for immune surveillance and adaptive responses. However, how HECs coordinate their high biosynthetic demands with the secretory apparatus to support immune function remains unclear. Using multi-omic approaches, we identify IRE1α–XBP1–centered transcriptional networks that, together with CREB3L2–associated gene programs, coordinate inter-organelle metabolic and secretory pathways required for glycosylation and assembly of peripheral node addressin (PNAd), a sulfated sialomucin critical for lymphocyte homing. Genetic or pharmacological perturbation of these pathways disrupts HEC morphology and lymphocyte recruitment during homeostasis and impairs HEC induction during inflammation. Parallel transcriptional programs operate in mucin-producing intestinal goblet cells, suggesting common regulatory pathways linking metabolism and sulfated mucin specialization with the associated expansion of secretory organelles across immune and barrier tissues. Thus, our findings identify transcriptional programs that coordinately scale metabolic pathways and secretory organelles to support the biosynthetic infrastructure underlying the morphology and immune trafficking functions of HEVs.

**Key points:**

XBP1-centered transcriptional networks coordinate metabolic and secretory programs for PNAd biosynthesis.
IRE1α or S1P inhibition flattens HEVs, prevents ectopic HEV formation and, reduces lymphocyte recruitment
Endothelial XBP1 deletion disrupts HEV morphology and lymphocyte trafficking.
Goblet cells share secretory transcriptional programs and regulatory logic with HEV.
