## Supplementary material for "Coordinated Transcriptional Networks Program Organelle Expansion and Metabolic Flows for High Endothelial Morphology and Function": https://drive.google.com/drive/folders/16LrJoVh-ugeEoXfNzdhAxGWC4Km_MaxT?usp=sharing

### Sheet: Sheet 1
Figure. 2B
Index	Name	P-value	-log10(P-value)	Adjusted p-value	Odds Ratio	Combined score	Data base (Gene List provided in the link)	Label in Figure. 2B
1	XBP1 OE MOUSE GSE46178 CREEDSID GENE 300 UP	6.62e-58	57.1791	1.262e-54	22.45	2955.91	TF Perturbations Followed by Expression	TF Perturbations mouse Xbp1 OE
2	XBP1 OE MOUSE GSE46178 CREEDSID GENE 1437 UP	5.342e-55	54.2723	5.094e-52	21.21	2650.98	TF Perturbations Followed by Expression	TF Perturbations mouse Xbp1 OE
3	XBP1 KO MOUSE GSE52857 CREEDSID GENE 2765 DOWN	7.445e-16	15.1281	2.028e-13	6.5	226.47	TF Perturbations Followed by Expression	TF Perturbations mouse Xbp1 KO
4	CREB3L2 human tf ARCHS4 coexpression	9.351e-15	14.0291	5.134e-12	6.84	221	ARCHS4 TFs Coexp	ARCHS4 human CREB3L2
5	CREB3	5.131e-06	5.2898	0.001463	3.78	46.08	Enrichr Submissions TF-Gene Coocurrence	Enrichr CREB3-Gene Coocurrence
6	XBP1 human tf ARCHS4 coexpression	1.967e-05	4.7062	0.001906	3.55	38.46	ARCHS4 TFs Coexp	ARCHS4 human Xbp1
7	XBP1	7.095e-05	4.14905	0.008093	3.32	31.71	Enrichr Submissions TF-Gene Coocurrence	Enrichr XBP1-Gene Coocurrence
8	CREB3L1 human tf ARCHS4 coexpression	0.00024	3.61979	0.01581	3.09	25.76	ARCHS4 TFs Coexp	ARCHS4 human CREB3L1
9	XBP1 human	0.0002778	3.55627	0.0275	15.31	125.39	TRRUST Transcription Factors 2019	TRRUST analysis of human XBP1
10	XBP1 mouse	0.02052	1.68782	0.442	10.38	40.35	TRRUST Transcription Factors 2019	TRRUST analysis of mouse Xbp1
Supplemental Figure. 3A
Index	Name	P-value	-log10(P-value)	Adjusted p-value	Odds Ratio	Combined score	Data base (Gene List provided in the link)	Label in Supplemental Figure. 3A
1	BHLHA15 KO MOUSE GSE3644 CREEDSID GENE 785 UP	2.659e-17	16.5753	6.992e-15	9.74	371.82	TF Perturbations Followed by Expression	TF Perturbations mouse Bhlha15 KO
2	NFYB ENCODE	3.312e-08	7.47991	3.411e-06	1.96	33.82	ENCODE and ChEA Consensus TFs from ChIP-X	NFYA ENCODE
3	ATF6 human tf ARCHS4 coexpression	5.131e-06	5.2898	0.0007042	3.78	46.08	ARCHS4 TFs Coexp	ARCHS4 human ATF6
4	NFYA ENCODE	4.161e-05	4.3808	0.0006123	1.81	18.29	ENCODE and ChEA Consensus TFs from ChIP-X	NFYB ENCODE
5	ATF6 human	0.001622	2.78995	0.08027	15.62	100.34	TRRUST Transcription Factors 2019	TRRUST analysis of human ATF6
6	ATF4 human	0.02233	1.65111	0.442	5.36	20.39	TRRUST Transcription Factors 2019	TRRUST analysis of human ATF4
