## Supplementary material for "Coordinated Transcriptional Networks Program Organelle Expansion and Metabolic Flows for High Endothelial Morphology and Function": https://drive.google.com/drive/folders/16LrJoVh-ugeEoXfNzdhAxGWC4Km_MaxT?usp=sharing

### Sheet: Sheet1
Supplemental Figure. 3B left
Index	Name	P-value	-log10(P-value)	Adjusted p-value	Odds Ratio	Combined score	Data base (Gene List provided in the link)	Label in Supplemental Figure. 3B
1	XBP1 OE MOUSE GSE46178 CREEDSID GENE 1437 UP	6.453e-42	41.1902	5.94e-39	27.91	2647.26	TF Perturbations Followed by Expression	TF Perturbations mouse Xbp1 OE
2	CREB3L2 human tf ARCHS4 coexpression	9.463e-18	17.024	1.019e-14	12.14	475.7	ARCHS4 TFs Coexp	ARCHS4 human CREB3L2
3	CREB3	1.137e-10	9.94424	8.78e-08	8.13	186.17	Enrichr Submissions TF-Gene Coocurrence	Enrichr CREB3-Gene Coocurrence
4	XBP1	9.228e-10	9.03489	3.564e-07	7.6	158.15	Enrichr Submissions TF-Gene Coocurrence	Enrichr XBP1-Gene Coocurrence
5	XBP1 human	1.851e-05	4.73259	0.002036	31.45	342.71	TRRUST Transcription Factors 2019	TRRUST analysis of human XBP1
6	XBP1 mouse	0.0001678	3.77521	0.00778	35.18	305.81	TRRUST Transcription Factors 2019	TRRUST analysis of mouse Xbp1
Supplemental Figure. 3B right
Index	Name	P-value	-log10(P-value)	Adjusted p-value	Odds Ratio	Combined score	Data base (Gene List provided in the link)	Label in Supplemental Figure. 3B
1	BHLHA15 KO MOUSE GSE3644 CREEDSID GENE 785 UP	2.659e-17	16.5753	6.992e-15	9.74	371.82	TF Perturbations Followed by Expression	TF Perturbations mouse Bhlha15 KO
2	ATF6 human tf ARCHS4 coexpression	4.973e-08	7.30338	1.785e-05	6.57	110.57	ARCHS4 TFs Coexp	ARCHS4 human ATF6
3	NFYA ENCODE	1.146e-07	6.94082	1.112e-05	2.75	43.88	ENCODE and ChEA Consensus TFs from ChIP-X	NFYA ENCODE
4	NFYB ENCODE	2.679e-07	6.57203	1.299e-05	2.37	35.87	ENCODE and ChEA Consensus TFs from ChIP-X	NFYB ENCODE
5	ATF4 human	0.003342	2.47599	0.07353	10.98	62.61	TRRUST Transcription Factors 2019	TRRUST analysis of human ATF4
6	NFKB1 mouse	0.007769	2.10963	0.09963	3.66	17.77	TRRUST Transcription Factors 2019	TRRUST analysis of mouse NFKB1
7	RELB mouse	0.05051	1.29662	0.2505	23.18	69.22	TRRUST Transcription Factors 2019	TRRUST analysis of mouse relb
