## Supplementary material for "Coordinated Transcriptional Networks Program Organelle Expansion and Metabolic Flows for High Endothelial Morphology and Function": https://drive.google.com/drive/folders/16LrJoVh-ugeEoXfNzdhAxGWC4Km_MaxT?usp=sharing

### Sheet: Sheet1
Supplemental Figure. 3C left
Index	Name	P-value	-log10(P-value)	Adjusted p-value	Odds Ratio	Combined score	Data base (Gene List provided in the link)	Label in Supplemental Figure. 3C
1	XBP1 OE MOUSE GSE46178 CREEDSID GENE 300 UP	1.162e-28	27.9348	1.291e-25	21.16	1361.02	TF Perturbations Followed by Expression	TF Perturbations mouse Xbp1 OE
2	XBP1 OE MOUSE GSE46178 CREEDSID GENE 1437 UP	1.469e-28	27.833	1.291e-25	20.98	1344.86	TF Perturbations Followed by Expression	TF Perturbations mouse Xbp1 OE
3	CREB3L2 human tf ARCHS4 coexpression	8.308e-08	7.0805	4.669e-05	6.86	111.9	ARCHS4 TFs Coexp	ARCHS4 human CREB3L2
4	XBP1 human tf ARCHS4 coexpression	8.308e-08	7.0805	4.669e-05	6.86	111.9	ARCHS4 TFs Coexp	ARCHS4 human Xbp1
5	XBP1 KO MOUSE GSE52857 CREEDSID GENE 2765 DOWN	1.199e-07	6.92118	1.24e-05	6.14	97.79	TF Perturbations Followed by Expression	TF Perturbations mouse Xbp1 KO
6	XBP1	3.618e-06	5.44153	0.000476	5.76	72.16	Enrichr Submissions TF-Gene Coocurrence	Enrichr XBP1-Gene Coocurrence
7	CREB3	2.098e-05	4.67819	0.001308	5.22	56.27	Enrichr Submissions TF-Gene Coocurrence	Enrichr CREB3-Gene Coocurrence
9	XBP1 human	0.0003963	3.40198	0.008255	24.62	192.89	TRRUST Transcription Factors 2019	TRRUST analysis of human XBP1
Supplemental Figure. 3C right
Index	Name	P-value	-log10(P-value)	Adjusted p-value	Odds Ratio	Combined score	Data base (Gene List provided in the link)	Label in Supplemental Figure. 3C
1	BHLHA15 KO MOUSE GSE3644 CREEDSID GENE 785 UP	3.65e-09	8.43771	7.977e-07	6.47	125.65	TF Perturbations Followed by Expression	TF Perturbations mouse Bhlha15 KO
2	NFYB ENCODE	3.479e-07	6.45855	1.578e-05	2.46	36.54	ENCODE and ChEA Consensus TFs from ChIP-X	NFYA ENCODE
3	ATF6 human	3.187e-06	5.49662	0.0003983	52.9	669.48	TRRUST Transcription Factors 2019	TRRUST analysis of human ATF6
4	NFYA ENCODE	5.601e-06	5.25173	0.0001358	2.52	30.47	ENCODE and ChEA Consensus TFs from ChIP-X	NFYB ENCODE
5	ATF4	0.0001108	3.95546	0.004371	4.7	42.8	Enrichr Submissions TF-Gene Coocurrence	Enrichr ATF4-Gene Coocurrence
6	ATF6 human tf ARCHS4 coexpression	0.002258	2.64628	0.07464	3.68	22.44	ARCHS4 TFs Coexp	ARCHS4 human ATF6
