## Supplementary material for "Coordinated Transcriptional Networks Program Organelle Expansion and Metabolic Flows for High Endothelial Morphology and Function": https://drive.google.com/drive/folders/16LrJoVh-ugeEoXfNzdhAxGWC4Km_MaxT?usp=sharing

### Sheet: Sheet1
Rank	Motif	P-value	LogPvalue	-LogPvalue	% Targets	% Background	STD/Bg STD
1	Cre-like	1e-458	-1056	1056	0.1887	0.0877	541.8bp (222.1bp)
2	ETS	1e-407	-937.9	937.9	0.3277	0.2135	481.6bp (217.6bp)
3	ERSE (CCACG)	1e-242	-539.2	539.2	0.2339	0.1556	445.3bp (191.3bp)
4	CTCF	1e-205	-474	474	0.0254	0.0207	548.7bp (226.2bp)
5	NFkB	1e-164	-337.6	337.6	0.1068	0.0711	519.2bp (237.6bp)
6	ACGT Core	1e-135	-324	324	0.1812	0.1264	492.4bp (229.8bp)
7	SOX	1e-113	-260.8	260.8	0.171	0.1231	482.4bp (228.1bp)
8	ETS like	1e-99	-219.6	219.6	0.0308	0.0136	373.1bp (190.9bp)
9	ERSE (ATTGG)	1e-61	-141.3	141.3	0.0593	0.0383	470.9bp (209.7bp)
