## Supplementary material for "Coordinated Transcriptional Networks Program Organelle Expansion and Metabolic Flows for High Endothelial Morphology and Function": https://drive.google.com/drive/folders/16LrJoVh-ugeEoXfNzdhAxGWC4Km_MaxT?usp=sharing

### Sheet: Stomach-resident Plasma Cells
Gene Symbol	B Memory (C0) nCPM	Plasma Cell (C4) nCPM	Germinal Center (GC) B-Cells (C13) nCPM
CD19	132.4	48.2	162.4
CD22	129.7	2.4	431.7
MS4A1 (CD20)	991	20.6	1229.9
CXCR5	123.7	0.2	47.6
CD27	180.8	460.9	207.6
CD38	41.2	435.7	326.1
IRF4	93.3	564.2	20.8
PRDM1	30.3	1747.8	10.4
XBP1	56.1	3483	42.1
ERN1	19.9	974	5.5
CREB3L2	46.8	1585.4	10.4
MBTPS1	33.7	63.5	30.5
SLC2A7	0.7	5	0
SLC1A5	9.6	56.8	12.8
GALK2	29.1	122.5	32.4
ST6GAL1	979.3	2685.9	676.6
FUT8	463.5	954.3	229
B4GALT2	1.2	18.7	3.7
B4GALT3	13.5	129.4	18.9
B4GALT7	14,9	54.9	9.8
MGAT3	8.3	34.8	22.6
MGAT2	13.7	81.5	23.2
MGAT1	27.7	121.5	27.5
MAN1A1	66	663.9	92.2
MAN1A2	112	370	122.1
GFPT1	67.1	201.6	46.4
GNPNAT1	5.7	17.7	13.4
PGM3	8.9	58.2	9.2
UAP1	26.8	215.8	9.2
SLC35A2	6	18.5	3.1
PMM2	38.5	155.1	23.2
GMPPA	7.8	50.8	12.2
GMPPB	11.2	102.3	13.4
GMDS	175.7	606.3	503.2
GFUS	11.5	22.5	22
SLC35C1	4.1	17.7	0.6
NANS	28.9	99	101.4
DPAGT1	7.5	22.8	14
ALG1	8.7	23.2	4.3
ALG2	12.2	53.9	6.1
ALG9	4.1	13.4	6.1
SSR1	87.5	337	78.2
SSR4	388.4	11013.6	175.9
STT3A	12.6	88.4	23.2
OST4	534.6	1398.7	538
DDOST	47.7	188.9	25
GOLGA2	20.9	51.8	14
GOLGB1	73.3	240.4	50.7
GOLPH3	85.4	193.9	88.5

### Sheet: Pituitary Glandular Cells 
Gene Symbol	Corticotrophs (C2) nCPM	Somatotrophs (C3) nCPM	Pituitary Stem Cell (C5) nCPM	Gonadotrophs (C7) nCPM	Lactotrophs (C10) nCPM	Capillary Endothelial Cell nCPM
POMC	97131.2	415	382.5	59.6	0	197.4
PRL	878.2	399.5	1167.2	413.1	12096.9	534.7
GH1	0.1	381	1.4	3.7	0	0
LHB	0.8	33.9	35.9	2548.6	0	71.3
FSHB	5.5	9.2	21.7	1747.6	2.2	21.9
CGA	9.3	458.9	54.1	4653.7	0	123.4
CHST8	157.8	374	3.5	237.3	1308.1	2.7
CHST9	313.4	29.9	57	22.2	66.2	11
B4GALNT3	140.3	253.1	8.5	83.6	124.1	0
B4GALNT4	13.8	2.2	7.3	4.6	7.5	2.7
GFPT1	197.5	282.1	102.8	214.4	318.9	60.3
PGM3	81.7	121.8	52	112.8	101.3	13.7
GALK2	163.9	220.8	97.4	198.9	125.5	74
PMM2	113.4	230.2	78.5	142.9	207.5	49.4
GMPPA	12.6	15.8	7.1	6.6	15.8	0
GMPPB	11.3	9.2	2.3	10.8	6.1	0
NANS	27.1	15.5	7.8	18.3	19.7	11
NANP	3.3	7.1	3.3	5.5	6.6	0
SSR1	99.3	86.1	30	103	107.9	63.1
STT3A	41.4	41.2	17.5	53.7	53.1	21.9
LMAN1	176.4	133.7	60.7	176.3	196.7	71.3
SEC24d	180.8	421.1	108.7	108.7	384.4	131.6
GOLGB1	351.7	388.4	180.4	290.5	366.8	115.2
GOLGA2	170.4	192.9	51.7	82.9	172.9	24.7
CREB3L2	308.7	238.2	136.4	217.3	215.7	74
ERN1	52.3	187.2	21.1	347.3	127.1	19.2
XBP1	69	58.4	55.8	73.1	63	16.5
MBTPS1	215	196	74.9	113.5	179.3	65.8
