## Supplementary material for "Coordinated Transcriptional Networks Program Organelle Expansion and Metabolic Flows for High Endothelial Morphology and Function": https://drive.google.com/drive/folders/16LrJoVh-ugeEoXfNzdhAxGWC4Km_MaxT?usp=sharing

### Sheet: Art
key	direction	subset	method	spec	rank_spec
GO_Biological_Process_2025.Ether Lipid Metabolic Process (GO:0046485)	down in wt	Art	top30	33	1
Reactome_Pathways_2024.Signaling by Hippo	down in wt	Art	top30	53.5	2
BioPlanet_2019.Signaling by Hippo	down in wt	Art	top30	53.5	3
Elsevier_Pathway_Collection.NGFR -> MEF Signaling	down in wt	Art	top30	43	4
GO_Biological_Process_2025.Protein Secretion (GO:0009306)	down in wt	Art	top30	60	5
CORUM.DGCR8 multiprotein complex (human)	down in wt	Art	top30	28	6
GO_Biological_Process_2025.Positive Regulation of Response to Biotic Stimulus (GO:0002833)	down in wt	Art	top30	69	7
GO_Biological_Process_2025.Autophagosome Organization (GO:1905037)	down in wt	Art	top30	93	8
Elsevier_Pathway_Collection.Genes with Mutations in Cancer-Associated Evading of Growth Suppressors	down in wt	Art	top30	97	9
GO_Biological_Process_2025.Autophagosome Assembly (GO:0000045)	down in wt	Art	top30	114	10
GO_Biological_Process_2025.Negative Regulation of Macroautophagy (GO:0016242)	down in wt	Art	top30	121	11
GO_Biological_Process_2025.Epigenetic Regulation of Gene Expression (GO:0040029)	down in wt	Art	top30	47	12
GlyGen_Glycosylated_Proteins_2022.G74724QE	down in wt	Art	top30	91	13
GO_Molecular_Function_2025.RNA Polymerase Core Enzyme Binding (GO:0043175)	down in wt	Art	top30	106	14
Elsevier_Pathway_Collection.Ethanol Induced Hepatotoxicity	down in wt	Art	top30	61	15
CORUM.DHX9-ADAR-vigilin-DNA-PK-Ku antigen complex (human)	down in wt	Art	top30	105	16
GO_Biological_Process_2025.Positive Regulation of Catabolic Process (GO:0009896)	down in wt	Art	top30	87	17
GO_Biological_Process_2025.Negative Regulation of Actin Filament Depolymerization (GO:0030835)	down in wt	Art	top30	23	18
Reactome_Pathways_2024.Defective LFNG Causes SCDO3	down in wt	Art	top30	23	19
WikiPathways_2024_Human.Estradiol Regulation In Porto Sinusoidal Vascular Disease WP5235	down in wt	Art	top30	23	20
Reactome_2022.Defective LFNG Causes SCDO3 R-HSA-5083630	down in wt	Art	top30	23	21
Elsevier_Pathway_Collection.Androgen Receptor/c-Met Signaling in Prostate Cancer	down in wt	Art	top30	23	22
GO_Biological_Process_2025.Negative Regulation of Gene Expression (GO:0010629)	down in wt	Art	top30	96	23
GO_Molecular_Function_2025.Activin Receptor Activity (GO:0017002)	down in wt	Art	top30	99	24
GO_Biological_Process_2025.snRNA Transcription by RNA Polymerase III (GO:0042796)	down in wt	Art	top30	99	25
KEGG_2026.SULFUR RELAY SYSTEM	down in wt	Art	top30	99	26
WikiPathways_2024_Human.Host Pathogen Interaction Of Human CoVs Autophagy WP4863	down in wt	Art	top30	49.5	27
WikiPathway_2023_Human.Host Pathogen Interaction Of Human Coronaviruses Autophagy WP4863	down in wt	Art	top30	49.5	28.5
WikiPathways_2024_Human.Nanoparticle Triggered Autophagic Cell Death WP2509	down in wt	Art	top30	101.5	28.5
WikiPathway_2023_Human.Nanoparticle Triggered Autophagic Cell Death WP2509	down in wt	Art	top30	101.5	30
GO_Biological_Process_2025.Establishment of Planar Polarity (GO:0001736)	up in wt	Art	top30	2	1
CORUM.DDEF1-CTTN-PXN complex (human)	up in wt	Art	top30	18	2
Elsevier_Pathway_Collection.MTOR/TORC in Cancer Cell Motility and Invasion	up in wt	Art	top30	28	3
CORUM.RNA polymerase II complex, chromatin structure modifying (human)	up in wt	Art	top30	57	4
WikiPathways_2024_Mouse.Dysregulated miRNA Targeting In Insulin PI3K AKT Signaling WP3855	up in wt	Art	top30	52	5
CORUM.Wave-2 complex (mouse)	up in wt	Art	top30	20	6
CORUM.COG1-COG8-COG5-COG6-COG7 subcomplex (human)	up in wt	Art	top30	70	7
GO_Biological_Process_2025.Positive Regulation of Glycoprotein Biosynthetic Process (GO:0010560)	up in wt	Art	top30	21	8
Reactome_2022.Nuclear Events Stimulated By ALK Signaling In Cancer R-HSA-9725371	up in wt	Art	top30	76	9
CORUM.Wave-2 complex (human)	up in wt	Art	top30	17	10
Reactome_Pathways_2024.VxPx Cargo-Targeting to Cilium	up in wt	Art	top30	71	11
GO_Biological_Process_2025.Mitral Valve Development (GO:0003174)	up in wt	Art	top30	65.5	12
GO_Biological_Process_2025.Cytochrome Complex Assembly (GO:0017004)	up in wt	Art	top30	65.5	13
Reactome_Pathways_2024.POLB-Dependent Long Patch Base Excision Repair	up in wt	Art	top30	65.5	14
Reactome_Pathways_2024.NFE2L2 Regulates Pentose Phosphate Pathway Genes	up in wt	Art	top30	65.5	15
GO_Molecular_Function_2025.cAMP-dependent Protein Kinase Regulator Activity (GO:0008603)	up in wt	Art	top30	1	16
GO_Biological_Process_2025.Mitochondrial Protein Catabolic Process (GO:0035694)	up in wt	Art	top30	153	17
BioPlanet_2019.ERBB1 downstream pathway	up in wt	Art	top30	131	18
GO_Molecular_Function_2025.acyl-CoA Dehydrogenase Activity (GO:0003995)	up in wt	Art	top30	59.5	19
CORUM.Cytochrome bc1-complex (EC 1.10.2.2), mitochondrial (mouse)	up in wt	Art	top30	151	20
GO_Biological_Process_2025.Positive Regulation of T-helper 17 Cell Differentiation (GO:2000321)	up in wt	Art	top30	59.5	21
GO_Biological_Process_2025.Negative Regulation of Smooth Muscle Cell Apoptotic Process (GO:0034392)	up in wt	Art	top30	59.5	22
BioPlanet_2019.Activation of Src by protein tyrosine phosphatase alpha	up in wt	Art	top30	59.5	23
GO_Molecular_Function_2025.Oxidoreductase Activity, Acting on the CH-CH Group of Donors, With a Flavin as Acceptor (GO:0052890)	up in wt	Art	top30	15	24
Reactome_2022.Translesion Synthesis By POLH R-HSA-110320	up in wt	Art	top30	32	25
GO_Biological_Process_2025.Positive Regulation of Arp2/3 Complex-Mediated Actin Nucleation (GO:2000601)	up in wt	Art	top30	15	26
GO_Biological_Process_2025.Positive Regulation of Mitotic Cytokinesis (GO:1903490)	up in wt	Art	top30	54.5	27
CORUM.NRD complex (Nucleosome remodeling and deacetylation complex) (human)	up in wt	Art	top30	15	28
WikiPathways_2024_Human.NPHP1 Deletion Syndrome WP5399	up in wt	Art	top30	54.5	29
WikiPathway_2023_Human.NPHP1 Deletion Syndrome WP5399	up in wt	Art	top30	54.5	30

### Sheet: Pre-Art
key	direction	subset	method	spec	rank_spec
GO_Biological_Process_2025.Phosphatidylethanolamine Metabolic Process (GO:0046337)	down in wt	Pre-Art	top30	20	1
CORUM.snRNP-free U1A (SF-A) complex (human)	down in wt	Pre-Art	top30	10	2
BioPlanet_2019.Phosphatidylethanolamine biosynthesis	down in wt	Pre-Art	top30	13	3
Reactome_Pathways_2024.Maturation of Spike Protein 9683686	down in wt	Pre-Art	top30	50.5	4
CORUM.Metallothionein-3 complex (mouse)	down in wt	Pre-Art	top30	50.5	5
Reactome_2022.Calnexin/calreticulin Cycle R-HSA-901042	down in wt	Pre-Art	top30	65.5	6
Reactome_Pathways_2024.Calnexin Calreticulin Cycle	down in wt	Pre-Art	top30	65.5	7
Reactome_Pathways_2024.Synthesis of PE	down in wt	Pre-Art	top30	11.5	8
Reactome_2022.Synthesis Of PE R-HSA-1483213	down in wt	Pre-Art	top30	11.5	9
KEGG_2026.D-AMINO ACID METABOLISM	down in wt	Pre-Art	top30	8.5	10
KEGG_2021_Human.D-Glutamine and D-glutamate metabolism	down in wt	Pre-Art	top30	8.5	11
GO_Biological_Process_2025.Phosphatidylethanolamine Biosynthetic Process (GO:0006646)	down in wt	Pre-Art	top30	46.5	12
GO_Biological_Process_2025.Taurine Metabolic Process (GO:0019530)	down in wt	Pre-Art	top30	46.5	13
GO_Cellular_Component_2025.FNIP-folliculin RagC/D GAP (GO:1990877)	down in wt	Pre-Art	top30	44	14
GO_Biological_Process_2025.Positive Regulation of Leukocyte Apoptotic Process (GO:2000108)	down in wt	Pre-Art	top30	44	15
Elsevier_Pathway_Collection.Genes with Mutations Associated with Hereditary Breast and/or Ovarian Cancer Syndrome	down in wt	Pre-Art	top30	44	16
Elsevier_Pathway_Collection.ANGPT/TEK Stimulates Endothelial Cell Migration in Cancer	down in wt	Pre-Art	top30	24	17
Reactome_Pathways_2024.ER Quality Control Compartment (ERQC)	down in wt	Pre-Art	top30	127.5	18
GO_Biological_Process_2025.Positive Regulation of Multicellular Organism Growth (GO:0040018)	down in wt	Pre-Art	top30	7	19
Reactome_2022.ER Quality Control Compartment (ERQC) R-HSA-901032	down in wt	Pre-Art	top30	127.5	20
Reactome_2022.N-glycan Trimming In ER And Calnexin/Calreticulin Cycle R-HSA-532668	down in wt	Pre-Art	top30	136.5	21
GO_Molecular_Function_2025.Nuclear Androgen Receptor Binding (GO:0050681)	down in wt	Pre-Art	top30	114	22
Reactome_Pathways_2024.N-glycan Trimming in the ER and Calnexin Calreticulin Cycle	down in wt	Pre-Art	top30	136.5	23
Elsevier_Pathway_Collection.Proteins Involved in Clear Cell Ovarian Carcinoma	down in wt	Pre-Art	top30	139	24
Reactome_Pathways_2024.Regulation of CDH11 Function	down in wt	Pre-Art	top30	40	25
GO_Biological_Process_2025.Protein Alpha-1,2-Demannosylation (GO:0036508)	down in wt	Pre-Art	top30	126	26
GO_Biological_Process_2025.Positive Regulation of Collagen Biosynthetic Process (GO:0032967)	down in wt	Pre-Art	top30	155	27
CORUM.ER-alpha-c-Jun complex (human)	down in wt	Pre-Art	top30	94.5	28
CORUM.CoREST-HDAC2 complex (human)	down in wt	Pre-Art	top30	94.5	29
GO_Biological_Process_2025.Positive Regulation of Glial Cell Differentiation (GO:0045687)	down in wt	Pre-Art	top30	151.5	30
BioPlanet_2019.Post-translational regulation of adherens junction stability and disassembly	up in wt	Pre-Art	top30	12	1
GO_Biological_Process_2025.Regulation of Wnt Signaling Pathway, Planar Cell Polarity Pathway (GO:2000095)	up in wt	Pre-Art	top30	17	2
BioPlanet_2019.CD40/CD40L signaling	up in wt	Pre-Art	top30	19	3
CORUM.Bcl-xL-p53-PUMA complex, DNA damage induced (mouse)	up in wt	Pre-Art	top30	14	4
GO_Biological_Process_2025.Energy Derivation by Oxidation of Organic Compounds (GO:0015980)	up in wt	Pre-Art	top30	113	5
Reactome_Pathways_2024.RHO GTPases Activate NADPH Oxidases	up in wt	Pre-Art	top30	21.5	6
GO_Molecular_Function_2025.Phosphatidylinositol-3,5-Bisphosphate Binding (GO:0080025)	up in wt	Pre-Art	top30	21.5	7
GO_Biological_Process_2025.Protein Localization to Phagophore Assembly Site (GO:0034497)	up in wt	Pre-Art	top30	40	8
GO_Biological_Process_2025.Pexophagy (GO:0000425)	up in wt	Pre-Art	top30	35.5	9
GO_Biological_Process_2025.Autophagy of Peroxisome (GO:0030242)	up in wt	Pre-Art	top30	35.5	10.5
GO_Cellular_Component_2025.Cdc73/Paf1 Complex (GO:0016593)	up in wt	Pre-Art	top30	54.5	10.5
GO_Biological_Process_2025.Negative Regulation of miRNA-mediated Gene Silencing (GO:0060965)	up in wt	Pre-Art	top30	54.5	12
GO_Biological_Process_2025.Negative Regulation of Interleukin-10 Production (GO:0032693)	up in wt	Pre-Art	top30	34	13
GO_Biological_Process_2025.Nucleobase-Containing Small Molecule Interconversion (GO:0015949)	up in wt	Pre-Art	top30	52	14
GlyGen_Glycosylated_Proteins_2022.G35107SO	up in wt	Pre-Art	top30	16	15
GO_Biological_Process_2025.Regulation of Cytoplasmic Pattern Recognition Receptor Signaling Pathway (GO:0039531)	up in wt	Pre-Art	top30	29	16
BioCarta_2016.PKC-catalyzed phosphorylation of inhibitory phosphoprotein of myosin phosphatase Homo sapiens h myosinPathway	up in wt	Pre-Art	top30	155.5	17
BioPlanet_2019.PKC-catalyzed phosphorylation of inhibitory phosphoprotein of myosin phosphatase	up in wt	Pre-Art	top30	155.5	18
GO_Biological_Process_2025.Regulation of Ventricular Cardiac Muscle Cell Membrane Depolarization (GO:0060373)	up in wt	Pre-Art	top30	13	19
GO_Biological_Process_2025.Autophagosome-Lysosome Fusion (GO:0061909)	up in wt	Pre-Art	top30	48	20
CORUM.BP-SMAD complex (human)	up in wt	Pre-Art	top30	48	21
GO_Biological_Process_2025.Regulation of Morphogenesis of an Epithelium (GO:1905330)	up in wt	Pre-Art	top30	48	22
GO_Molecular_Function_2025.Mannosyltransferase Activity (GO:0000030)	up in wt	Pre-Art	top30	127	23
WikiPathways_2024_Human.Mitochondrial Complex IV Assembly WP4922	up in wt	Pre-Art	top30	206.5	24
WikiPathway_2023_Human.Mitochondrial Complex IV Assembly WP4922	up in wt	Pre-Art	top30	206.5	25
BioCarta_2016.Bioactive Peptide Induced Signaling Pathway Homo sapiens h biopeptidesPathway	up in wt	Pre-Art	top30	160	26
GO_Biological_Process_2025.Response to Lipoteichoic Acid (GO:0070391)	up in wt	Pre-Art	top30	10	27
GO_Biological_Process_2025.Intestinal Lipid Absorption (GO:0098856)	up in wt	Pre-Art	top30	132	28
GO_Biological_Process_2025.Cellular Response to Lipoteichoic Acid (GO:0071223)	up in wt	Pre-Art	top30	10	29
GO_Biological_Process_2025.Growth Hormone Receptor Signaling Pathway via JAK-STAT (GO:0060397)	up in wt	Pre-Art	top30	45.5	30

### Sheet: CapEC2
key	direction	subset	method	spec	rank_spec
Elsevier_Pathway_Collection.NF-kB Signaling Activation in Huntington Disease	down in wt	CapEC2	top30	5	1
CORUM.Sec61alpha-CollagenIV-Hsp47 complex (mouse)	down in wt	CapEC2	top30	21	2
GO_Biological_Process_2025.Regulation of Erythrocyte Differentiation (GO:0045646)	down in wt	CapEC2	top30	29	3
Reactome_Pathways_2024.Regulation of TP53 Activity Through Phosphorylation	down in wt	CapEC2	top30	59	4
Reactome_2022.Regulation Of TP53 Activity Thru Phosphorylation R-HSA-6804756	down in wt	CapEC2	top30	30	5.5
GO_Cellular_Component_2025.trans-Golgi Network Transport Vesicle (GO:0030140)	down in wt	CapEC2	top30	6	5.5
Reactome_Pathways_2024.Cytosolic Iron-Sulfur Cluster Assembly	down in wt	CapEC2	top30	49	7
Elsevier_Pathway_Collection.Lipids Enhance Apoptotic Cell Engulfment and Reduce Inflammation	down in wt	CapEC2	top30	28	8
Reactome_Pathways_2024.Signaling by CSF3 (G-CSF)	down in wt	CapEC2	top30	42	9
CORUM.CDC5L core complex (human)	down in wt	CapEC2	top30	64	10
Reactome_Pathways_2024.Late Endosomal Microautophagy	down in wt	CapEC2	top30	63	11
GO_Biological_Process_2025.Regulation of Amyloid Precursor Protein Catabolic Process (GO:1902991)	down in wt	CapEC2	top30	34	12
BioCarta_2016.Hypoxia and p53 in the Cardiovascular system Homo sapiens h p53hypoxiaPathway	down in wt	CapEC2	top30	65	13
Elsevier_Pathway_Collection.Cochlear Inflammation (Noise-Induced)	down in wt	CapEC2	top30	141	14
GO_Biological_Process_2025.Inflammatory Response to Wounding (GO:0090594)	down in wt	CapEC2	top30	20	15
WikiPathways_2024_Human.Oxidative Damage Response WP3941	down in wt	CapEC2	top30	86.5	16
WikiPathway_2023_Human.Oxidative Damage Response WP3941	down in wt	CapEC2	top30	86.5	17
GO_Biological_Process_2025.Positive Regulation of Myoblast Fusion (GO:1901741)	down in wt	CapEC2	top30	60	18
GO_Biological_Process_2025.Negative Regulation of Protein Maturation (GO:1903318)	down in wt	CapEC2	top30	4	19
BioCarta_2016.TSP-1 Induced Apoptosis in Microvascular Endothelial Cell Homo sapiens h tsp1Pathway	down in wt	CapEC2	top30	170	20
WikiPathways_2024_Mouse.Oxidative Damage Response WP1496	down in wt	CapEC2	top30	83	21
BioPlanet_2019.Hypoxia and p53 in the cardiovascular system	down in wt	CapEC2	top30	154	22
BioPlanet_2019.TNF/stress-related signaling	down in wt	CapEC2	top30	175	23
WikiPathways_2024_Human.Netrin UNC5B Signaling WP4747	down in wt	CapEC2	top30	187.5	24
WikiPathway_2023_Human.Netrin UNC5B Signaling Pathway WP4747	down in wt	CapEC2	top30	187.5	25
Reactome_Pathways_2024.Proton-coupled Monocarboxylate Transport	down in wt	CapEC2	top30	18.5	26
BioCarta_2016.TNF/Stress Related Signaling Homo sapiens h stressPathway	down in wt	CapEC2	top30	196	27
Elsevier_Pathway_Collection.ER Stress in Macular Degeneration	down in wt	CapEC2	top30	146	28
Reactome_2022.Proton-coupled Monocarboxylate Transport R-HSA-433692	down in wt	CapEC2	top30	18.5	29
GO_Biological_Process_2025.Telomere Maintenance via Recombination (GO:0000722)	down in wt	CapEC2	top30	167	30
SynGO_2024.Presynaptic Endosome (GO:0098830) CC	up in wt	CapEC2	top30	19	1
GO_Cellular_Component_2025.Multivesicular Body, Internal Vesicle (GO:0097487)	up in wt	CapEC2	top30	50	2
Reactome_Pathways_2024.Formation of the Active Cofactor, UDP-glucuronate	up in wt	CapEC2	top30	16.5	3
CORUM.pRb2/p130-multimolecular complex (RB2, E2F4, HDAC1, SUV39H1, P300) (human)	up in wt	CapEC2	top30	16.5	4
GO_Molecular_Function_2025.Small Ribosomal Subunit rRNA Binding (GO:0070181)	up in wt	CapEC2	top30	49	5
GO_Biological_Process_2025.Positive Regulation of Mesenchymal Cell Proliferation (GO:0002053)	up in wt	CapEC2	top30	44.5	6
GO_Cellular_Component_2025.Transcription Factor TFIIH Core Complex (GO:0000439)	up in wt	CapEC2	top30	44.5	7
GO_Biological_Process_2025.Positive Regulation of Protein Autophosphorylation (GO:0031954)	up in wt	CapEC2	top30	44.5	8
GO_Cellular_Component_2025.Insulin-Responsive Compartment (GO:0032593)	up in wt	CapEC2	top30	15	9
GO_Biological_Process_2025.Negative Regulation of Protein Localization to Cell Surface (GO:2000009)	up in wt	CapEC2	top30	44.5	10
GO_Cellular_Component_2025.RNA Polymerase III Complex (GO:0005666)	up in wt	CapEC2	top30	133	11
Reactome_2022.RNA Polymerase III Chain Elongation R-HSA-73780	up in wt	CapEC2	top30	129	12
Reactome_2022.RNA Polymerase III Transcription Termination R-HSA-73980	up in wt	CapEC2	top30	123	13
KEGG_2026.RNA POLYMERASE	up in wt	CapEC2	top30	51	14
CORUM.Axin-Mekk4 complex (mouse)	up in wt	CapEC2	top30	94.5	15
CORUM.E2F4-p130 complex (human)	up in wt	CapEC2	top30	94.5	16
CORUM.TGF-beta receptor II-TGF-beta3 complex (human)	up in wt	CapEC2	top30	94.5	17
BioPlanet_2019.Beta-3 integrin cell surface interactions	up in wt	CapEC2	top30	18	18
CORUM.Ubiquitin E3 ligase (CHEK1, CUL4A) (human)	up in wt	CapEC2	top30	94.5	19
GO_Biological_Process_2025.Thyroid Hormone Transport (GO:0070327)	up in wt	CapEC2	top30	14	20
KEGG_2019_Mouse.RNA polymerase	up in wt	CapEC2	top30	157	21
CORUM.TFIIH transcription factor complex (human)	up in wt	CapEC2	top30	40	22
KEGG_2021_Human.RNA polymerase	up in wt	CapEC2	top30	149	23
CORUM.ITGA2b-ITGB3-TLN1 complex (human)	up in wt	CapEC2	top30	107.5	24
CORUM.Ternary complex (LRRC7, CAMK2a, ACTN4) (human)	up in wt	CapEC2	top30	107.5	25
Reactome_Pathways_2024.Non-integrin membrane-ECM Interactions	up in wt	CapEC2	top30	31	26
CORUM.Egfr-Grb2-mSos1 complex, EGF stimulated (mouse)	up in wt	CapEC2	top30	107.5	27
CORUM.EGFR-CBL-GRB2 complex (human)	up in wt	CapEC2	top30	107.5	28
BioPlanet_2019.Integrins in angiogenesis	up in wt	CapEC2	top30	53	29
CORUM.AXIN-MEKK4-CCD1 complex (human)	up in wt	CapEC2	top30	107.5	30

### Sheet: CapEC1
key	direction	subset	method	spec	rank_spec
BioPlanet_2019.G2/M DNA damage checkpoint	down in wt	CapEC1	top30	19	1
GO_Biological_Process_2025.Positive Regulation of Mitotic Sister Chromatid Segregation (GO:0062033)	down in wt	CapEC1	top30	43	2
GO_Biological_Process_2025.Cotranslational Protein Targeting to Membrane (GO:0006613)	down in wt	CapEC1	top30	34	3
BioPlanet_2019.Inhibition of matrix metalloproteinases	down in wt	CapEC1	top30	3	4
GO_Biological_Process_2025.Recombinational Repair (GO:0000725)	down in wt	CapEC1	top30	53	5.5
GO_Biological_Process_2025.rRNA Base Methylation (GO:0070475)	down in wt	CapEC1	top30	42	5.5
GO_Biological_Process_2025.Regulation of Hemopoiesis (GO:1903706)	down in wt	CapEC1	top30	17	7
GO_Biological_Process_2025.Positive Regulation of Smoothened Signaling Pathway (GO:0045880)	down in wt	CapEC1	top30	44	8
GO_Molecular_Function_2025.Hydrolase Activity, Acting on Acid Anhydrides, in Phosphorus-Containing Anhydrides (GO:0016818)	down in wt	CapEC1	top30	14.5	9
BioPlanet_2019.Nucleotide di- and triphosphate biosynthesis and interconversion	down in wt	CapEC1	top30	28	10
BioPlanet_2019.Chk1/Chk2(Cds1)-mediated inactivation of cyclin B-Cdk1 complex	down in wt	CapEC1	top30	14.5	11
GO_Cellular_Component_2025.Signal Recognition Particle, Endoplasmic Reticulum Targeting (GO:0005786)	down in wt	CapEC1	top30	14.5	12
GO_Biological_Process_2025.Negative Regulation of Myeloid Cell Apoptotic Process (GO:0033033)	down in wt	CapEC1	top30	14.5	13
GO_Biological_Process_2025.Positive Regulation of Hydrolase Activity (GO:0051345)	down in wt	CapEC1	top30	45	14.5
GO_Molecular_Function_2025.Tumor Necrosis Factor Receptor Activity (GO:0005031)	down in wt	CapEC1	top30	41	14.5
Elsevier_Pathway_Collection.FcIgER -> NFATC1 Signaling	down in wt	CapEC1	top30	2	16
WikiPathway_2023_Human.IL1 And Megakaryocytes In Obesity WP2865	down in wt	CapEC1	top30	122.5	17
WikiPathways_2024_Human.IL1 And Megakaryocytes In Obesity WP2865	down in wt	CapEC1	top30	122.5	18
Elsevier_Pathway_Collection.Metaphase/Anaphase Phase Transition	down in wt	CapEC1	top30	144	19.5
GO_Biological_Process_2025.Positive Regulation of B Cell Differentiation (GO:0045579)	down in wt	CapEC1	top30	1	19.5
Reactome_2022.MASTL Facilitates Mitotic Progression R-HSA-2465910	down in wt	CapEC1	top30	39.5	21
GO_Biological_Process_2025.Regulation of Mitotic Sister Chromatid Segregation (GO:0033047)	down in wt	CapEC1	top30	140	22
Reactome_Pathways_2024.MASTL Facilitates Mitotic Progression	down in wt	CapEC1	top30	39.5	23
GO_Biological_Process_2025.SRP-dependent Cotranslational Protein Targeting to Membrane (GO:0006614)	down in wt	CapEC1	top30	137.5	24
BioPlanet_2019.Recruitment of NuMA to mitotic centrosomes	down in wt	CapEC1	top30	137.5	25
Reactome_2022.p38MAPK Events R-HSA-171007	down in wt	CapEC1	top30	134	26
GO_Biological_Process_2025.Nucleobase-Containing Small Molecule Interconversion (GO:0015949)	down in wt	CapEC1	top30	11	27
GO_Biological_Process_2025.Regulation of GTPase Activity (GO:0043087)	down in wt	CapEC1	top30	27	28
CORUM.ESPL1-CDC2 complex (human)	down in wt	CapEC1	top30	92.5	29
CORUM.CCNB1-CDC2 complex (human)	down in wt	CapEC1	top30	92.5	30
Reactome_2022.RHO GTPases Activate IQGAPs R-HSA-5626467	up in wt	CapEC1	top30	79	1
CORUM.Axin-PP2A A-PP2A C-GSK3-beta-beta-catenin complex (human)	up in wt	CapEC1	top30	38	2
GO_Biological_Process_2025.Positive Regulation of Rho Protein Signal Transduction (GO:0035025)	up in wt	CapEC1	top30	46	3
Reactome_2022.NOSTRIN Mediated eNOS Trafficking R-HSA-203641	up in wt	CapEC1	top30	96	4
Reactome_Pathways_2024.RHOQ GTPase Cycle	up in wt	CapEC1	top30	107	5
GO_Biological_Process_2025.Negative Regulation of Cellular Senescence (GO:2000773)	up in wt	CapEC1	top30	58	6
Reactome_Pathways_2024.Regulation of MECP2 Expression and Activity	up in wt	CapEC1	top30	99	7
GO_Molecular_Function_2025.Aryl Hydrocarbon Receptor Binding (GO:0017162)	up in wt	CapEC1	top30	94	8
GO_Biological_Process_2025.Establishment of Mitotic Spindle Localization (GO:0040001)	up in wt	CapEC1	top30	88	9
GO_Molecular_Function_2025.7SK snRNA Binding (GO:0097322)	up in wt	CapEC1	top30	91.5	10
GO_Cellular_Component_2025.Ribonuclease MRP Complex (GO:0000172)	up in wt	CapEC1	top30	91.5	11
Elsevier_Pathway_Collection.PPARGC1A Repression in Huntington Disease	up in wt	CapEC1	top30	105	12
Elsevier_Pathway_Collection.TGFBR -> CREB/ELK-SRF Signaling	up in wt	CapEC1	top30	57	13
Reactome_2022.N-glycan Trimming And Elongation In cis-Golgi R-HSA-964739	up in wt	CapEC1	top30	35	14
GO_Biological_Process_2025.Vitamin Metabolic Process (GO:0006766)	up in wt	CapEC1	top30	35	15
GO_Biological_Process_2025.Regulation of Extracellular Exosome Assembly (GO:1903551)	up in wt	CapEC1	top30	35	16
Reactome_Pathways_2024.MECP2 Regulates Transcription Factors	up in wt	CapEC1	top30	35	17
Reactome_2022.MECP2 Regulates Transcription Factors R-HSA-9022707	up in wt	CapEC1	top30	35	18
GO_Biological_Process_2025.Positive Regulation of Developmental Process (GO:0051094)	up in wt	CapEC1	top30	8	19
Reactome_Pathways_2024.Regulation of NFE2L2 Gene Expression	up in wt	CapEC1	top30	89.5	20
Reactome_Pathways_2024.FGFR1b Ligand Binding and Activation	up in wt	CapEC1	top30	89.5	21
GO_Molecular_Function_2025.O-methyltransferase Activity (GO:0008171)	up in wt	CapEC1	top30	86	22
Reactome_2022.NRAGE Signals Death Thru JNK R-HSA-193648	up in wt	CapEC1	top30	165	23
Reactome_Pathways_2024.Vitamins	up in wt	CapEC1	top30	31	24
Reactome_2022.RHOQ GTPase Cycle R-HSA-9013406	up in wt	CapEC1	top30	178	25
Reactome_2022.Vitamins R-HSA-211916	up in wt	CapEC1	top30	31	26
BioPlanet_2019.NOSTRIN-mediated endothelial NOS trafficking	up in wt	CapEC1	top30	185.5	27
Reactome_Pathways_2024.NOSTRIN Mediated eNOS Trafficking	up in wt	CapEC1	top30	185.5	28
BioPlanet_2019.Cytochrome P450 metabolism of vitamins	up in wt	CapEC1	top30	31	29
Elsevier_Pathway_Collection.FrizzledR -> CTNNB Signaling	up in wt	CapEC1	top30	28.5	30

### Sheet: CapIfn
key	direction	subset	method	spec	rank_spec
Elsevier_Pathway_Collection.Proteins Involved in Tangier Disease	down in wt	CapIfn	top30	37	1
GO_Biological_Process_2025.Phosphate Ion Transmembrane Transport (GO:0035435)	down in wt	CapIfn	top30	36	2
GO_Molecular_Function_2025.Peptidase Activator Activity (GO:0016504)	down in wt	CapIfn	top30	58	3
Reactome_2022.Global Genome Nucleotide Excision Repair (GG-NER) R-HSA-5696399	down in wt	CapIfn	top30	80	4
Elsevier_Pathway_Collection.SIRT1 Signaling in Aging	down in wt	CapIfn	top30	71	5
GO_Biological_Process_2025.Positive Regulation of JUN Kinase Activity (GO:0043507)	down in wt	CapIfn	top30	81	6
Reactome_Pathways_2024.Telomere C-strand Synthesis Initiation	down in wt	CapIfn	top30	66	7
GO_Biological_Process_2025.Negative Regulation of Chemotaxis (GO:0050922)	down in wt	CapIfn	top30	30	8
ARCHS4_TFs_Coexp.PLXNA1 human tf ARCHS4 coexpression	down in wt	CapIfn	top30	75	9.5
GO_Molecular_Function_2025.Lipoprotein Particle Receptor Binding (GO:0070325)	down in wt	CapIfn	top30	61	9.5
GO_Molecular_Function_2025.Peptidase Activator Activity Involved in Apoptotic Process (GO:0016505)	down in wt	CapIfn	top30	28	11
GO_Biological_Process_2025.Regulation of JUN Kinase Activity (GO:0043506)	down in wt	CapIfn	top30	89	12
GO_Biological_Process_2025.Regulation of Fibroblast Migration (GO:0010762)	down in wt	CapIfn	top30	91	13
GO_Biological_Process_2025.Positive Regulation of Vitamin D Receptor Signaling Pathway (GO:0070564)	down in wt	CapIfn	top30	25.5	14
Reactome_Pathways_2024.APEX1-Independent Resolution of AP Sites via the Single Nucleotide Replacement Pathway	down in wt	CapIfn	top30	88	15
CORUM.PCNA-DNA polymerase delta complex (human)	down in wt	CapIfn	top30	25.5	16
CORUM.DNA repair complex NEIL1-PNK-Pol(beta)-LigIII(alpha)-XRCC1 (human)	down in wt	CapIfn	top30	25.5	17
CORUM.DNA repair complex NEIL2-PNK-Pol(beta)-LigIII(alpha)-XRCC1 (human)	down in wt	CapIfn	top30	25.5	18
GO_Molecular_Function_2025.Vascular Endothelial Growth Factor Receptor 2 Binding (GO:0043184)	down in wt	CapIfn	top30	85	19
ARCHS4_TFs_Coexp.THAP4 human tf ARCHS4 coexpression	down in wt	CapIfn	top30	171	20
ARCHS4_TFs_Coexp.PHB2 human tf ARCHS4 coexpression	down in wt	CapIfn	top30	78	21
Reactome_Pathways_2024.Global Genome Nucleotide Excision Repair (GG-NER)	down in wt	CapIfn	top30	183	22
GO_Biological_Process_2025.Dendritic Cell Chemotaxis (GO:0002407)	down in wt	CapIfn	top30	18	23
ARCHS4_TFs_Coexp.ZNF664 human tf ARCHS4 coexpression	down in wt	CapIfn	top30	94	24
Reactome_Pathways_2024.Transport of Nucleotide Sugars	down in wt	CapIfn	top30	83.5	25
Reactome_2022.Transport Of Nucleotide Sugars R-HSA-727802	down in wt	CapIfn	top30	83.5	26
GO_Molecular_Function_2025.Low-Density Lipoprotein Particle Receptor Binding (GO:0050750)	down in wt	CapIfn	top30	174	27
GO_Biological_Process_2025.Negative Regulation of Oxidative Stress-Induced Intrinsic Apoptotic Signaling Pathway (GO:1902176)	down in wt	CapIfn	top30	181	28
GO_Molecular_Function_2025.Mitogen-Activated Protein Kinase Kinase Binding (GO:0031434)	down in wt	CapIfn	top30	20	29
ARCHS4_TFs_Coexp.NR2F6 human tf ARCHS4 coexpression	down in wt	CapIfn	top30	220	30
MSigDB_Hallmark_2020.Interferon Alpha Response	up in wt	CapIfn	top30	40	1
CORUM.Caspase-2-TRAF2-RIP1 complex (mouse)	up in wt	CapIfn	top30	30	2
Elsevier_Pathway_Collection.Frizzled Receptors -> ARRB1/ARRB2 non-Canonical Signaling	up in wt	CapIfn	top30	36	3
Elsevier_Pathway_Collection.AGER -> CREB/SP1 Signaling	up in wt	CapIfn	top30	61	4
CORUM.TIM (TIMM17ab, TIMM23, TIMM44) complex, mitochondrial (human)	up in wt	CapIfn	top30	31	5
WikiPathways_2024_Human.Familial Hyperlipidemia Type 5 WP5112	up in wt	CapIfn	top30	64.5	6
WikiPathway_2023_Human.Familial Hyperlipidemia Type 5 WP5112	up in wt	CapIfn	top30	64.5	7
GO_Molecular_Function_2025.Histone H4K12 Acetyltransferase Activity (GO:0043997)	up in wt	CapIfn	top30	3	8
GO_Biological_Process_2025.Positive Regulation of Glycogen Biosynthetic Process (GO:0045725)	up in wt	CapIfn	top30	32	9
GO_Biological_Process_2025.Mitochondrial Fragmentation Involved in Apoptotic Process (GO:0043653)	up in wt	CapIfn	top30	103.5	10
Reactome_Pathways_2024.Estrogen-stimulated Signaling Through PRKCZ	up in wt	CapIfn	top30	103.5	11
Reactome_Pathways_2024.Activation of AMPK Downstream of NMDARs	up in wt	CapIfn	top30	39	12
GO_Biological_Process_2025.Regulation of G Protein-Coupled Receptor Internalization (GO:1904020)	up in wt	CapIfn	top30	27.5	13
GO_Biological_Process_2025.Negative Regulation of Neuron Migration (GO:2001223)	up in wt	CapIfn	top30	27.5	14
BioPlanet_2019.MAL role in Rho-mediated activation of SRF	up in wt	CapIfn	top30	115.5	15
BioCarta_2016.Role of MAL in Rho-Mediated Activation of SRF Homo sapiens h malPathway	up in wt	CapIfn	top30	115.5	16.5
Reactome_Pathways_2024.Activation of RAS in B Cells	up in wt	CapIfn	top30	27.5	16.5
BioPlanet_2019.Activation of RAS in B cells	up in wt	CapIfn	top30	27.5	18
GO_Molecular_Function_2025.Wnt Receptor Activity (GO:0042813)	up in wt	CapIfn	top30	25	19
GO_Biological_Process_2025.Fc-epsilon Receptor Signaling Pathway (GO:0038095)	up in wt	CapIfn	top30	101	20
BioPlanet_2019.Erythrocyte differentiation pathway	up in wt	CapIfn	top30	23	21
Elsevier_Pathway_Collection.VEGFA in Neovascular Glaucoma	up in wt	CapIfn	top30	158	22
GO_Biological_Process_2025.Positive Regulation of T Cell Chemotaxis (GO:0010820)	up in wt	CapIfn	top30	2	23
GO_Cellular_Component_2025.CMG Complex (GO:0071162)	up in wt	CapIfn	top30	94	24
GlyGen_Glycosylated_Proteins_2022.G72791KH	up in wt	CapIfn	top30	94	25
GO_Molecular_Function_2025.Histone H4K8 Acetyltransferase Activity (GO:0043996)	up in wt	CapIfn	top30	94	26
GO_Molecular_Function_2025.Histone H4K5 Acetyltransferase Activity (GO:0043995)	up in wt	CapIfn	top30	94	27
GO_Biological_Process_2025.Regulation of Cell-Cell Adhesion Mediated by Integrin (GO:0033632)	up in wt	CapIfn	top30	94	28
Reactome_Pathways_2024.Post NMDA Receptor Activation Events	up in wt	CapIfn	top30	100	29
MSigDB_Hallmark_2020.Interferon Gamma Response	up in wt	CapIfn	top30	229	30

### Sheet: CRP
key	direction	subset	method	spec	rank_spec
Reactome_Pathways_2024.Regulation of MECP2 Expression and Activity	down in wt	CRP	top30	23	1
Reactome_2022.MECP2 Regulates Transcription Of Neuronal Ligands R-HSA-9022702	down in wt	CRP	top30	5	2
Reactome_Pathways_2024.MECP2 Regulates Transcription of Neuronal Ligands	down in wt	CRP	top30	3	3
Reactome_Pathways_2024.Mitotic Spindle Checkpoint	down in wt	CRP	top30	75	4
Reactome_2022.Mitotic Spindle Checkpoint R-HSA-69618	down in wt	CRP	top30	84	5
Elsevier_Pathway_Collection.Norepinephrine Release Regulation	down in wt	CRP	top30	35	6.5
Reactome_2022.Regulation Of MECP2 Expression And Activity R-HSA-9022692	down in wt	CRP	top30	66	6.5
Reactome_2022.EML4 And NUDC In Mitotic Spindle Formation R-HSA-9648025	down in wt	CRP	top30	74	8
KEGG_2019_Mouse.Fatty acid degradation	down in wt	CRP	top30	62	9
Reactome_Pathways_2024.Amplification of Signal From Unattached Kinetochores via a MAD2 Inhibitory Signal	down in wt	CRP	top30	87.5	10
Reactome_Pathways_2024.Amplification of Signal From the Kinetochores	down in wt	CRP	top30	87.5	11
Reactome_2022.Unattached Kinetochores Signal Amplification Via A MAD2 Inhibitory Signal R-HSA-141444	down in wt	CRP	top30	93	12.5
Reactome_Pathways_2024.Cell Cycle, Mitotic	down in wt	CRP	top30	116	12.5
Reactome_2022.RHO GTPases Activate Formins R-HSA-5663220	down in wt	CRP	top30	94	14
Reactome_Pathways_2024.Cell Cycle	down in wt	CRP	top30	127	15
BioPlanet_2019.G0 and early G1 pathway	down in wt	CRP	top30	76	16
GO_Biological_Process_2025.Sister Chromatid Segregation (GO:0000819)	down in wt	CRP	top30	104	17
BioCarta_2016.Signaling Pathway from G-Protein Families Homo sapiens h gpcrPathway	down in wt	CRP	top30	73	18
Elsevier_Pathway_Collection.Kinetochore Assembly	down in wt	CRP	top30	97	19
Elsevier_Pathway_Collection.Exocytosis: Vesicle Fusion	down in wt	CRP	top30	13	20
GO_Molecular_Function_2025.Metal Ion Transmembrane Transporter Activity (GO:0046873)	down in wt	CRP	top30	118	21
GO_Biological_Process_2025.DNA Topological Change (GO:0006265)	down in wt	CRP	top30	103	22
Reactome_2022.Resolution Of Sister Chromatid Cohesion R-HSA-2500257	down in wt	CRP	top30	175	23
CORUM.BRMS1-SIN3-HDAC complex (human)	down in wt	CRP	top30	10	24
Reactome_Pathways_2024.Activation of the Pre-Replicative Complex	down in wt	CRP	top30	168	25
Elsevier_Pathway_Collection.Genes with Mutations Associated with Endometrial Cancer	down in wt	CRP	top30	101	26
Reactome_Pathways_2024.VxPx Cargo-Targeting to Cilium	down in wt	CRP	top30	141.5	27
Reactome_2022.VxPx Cargo-Targeting To Cilium R-HSA-5620916	down in wt	CRP	top30	141.5	28
Reactome_Pathways_2024.Gastrin-CREB Signalling Pathway via PKC and MAPK	down in wt	CRP	top30	12	29
Reactome_2022.Mitotic Prometaphase R-HSA-68877	down in wt	CRP	top30	134	30.5
Reactome_Pathways_2024.CD209 (DC-SIGN) Signaling	up in wt	CRP	top30	65	30.5
GO_Biological_Process_2025.Negative Regulation of Myeloid Leukocyte Mediated Immunity (GO:0002887)	up in wt	CRP	top30	20	1
WikiPathways_2024_Mouse.Fibrin Complement Receptor 3 Signaling Pathway WP5128	up in wt	CRP	top30	19	2
WikiPathways_2016.Integrated Cancer Pathway Homo sapiens WP1971	up in wt	CRP	top30	66	3
GO_Biological_Process_2025.Positive Regulation of Myeloid Leukocyte Mediated Immunity (GO:0002888)	up in wt	CRP	top30	3	4
WikiPathways_2024_Human.Integrated Cancer Pathway WP1971	up in wt	CRP	top30	78.5	5
WikiPathway_2023_Human.Integrated Cancer Pathway WP1971	up in wt	CRP	top30	78.5	6
Elsevier_Pathway_Collection.MacrophageR -> CEBPB -> NF-kB Signaling	up in wt	CRP	top30	1	7
WikiPathways_2024_Human.Androgen Receptor Network In Prostate Cancer WP2263	up in wt	CRP	top30	25.5	8
WikiPathway_2023_Human.Androgen Receptor Network In Prostate Cancer WP2263	up in wt	CRP	top30	25.5	9
Elsevier_Pathway_Collection.Proteins Involved in Osteopetrosis	up in wt	CRP	top30	80	10
WikiPathways_2024_Mouse.IL 3 Signaling Pathway WP373	up in wt	CRP	top30	96	11
Reactome_2022.Fcgamma Receptor (FCGR) Dependent Phagocytosis R-HSA-2029480	up in wt	CRP	top30	48	12
Elsevier_Pathway_Collection.Neutrophil Degranulation via FPR1/IL8	up in wt	CRP	top30	88	13
WikiPathways_2016.IL-3 Signaling Pathway Mus musculus WP373	up in wt	CRP	top30	86	14
Elsevier_Pathway_Collection.Neutrophil Activation via Adherence on Endothelial Cells	up in wt	CRP	top30	134	15
WikiPathway_2023_Human.eIF5A Regulation In Response To Inhibition Of The Nuclear Export System WP3302	up in wt	CRP	top30	68	16
Reactome_Pathways_2024.Mucopolysaccharidoses	up in wt	CRP	top30	84	17
Reactome_2022.Mucopolysaccharidoses R-HSA-2206281	up in wt	CRP	top30	84	18
CORUM.BLOC1-BLOC2 complex (human)	up in wt	CRP	top30	84	19
GO_Biological_Process_2025.Mitochondrial Cytochrome C Oxidase Assembly (GO:0033617)	up in wt	CRP	top30	102	20
Reactome_Pathways_2024.HDR Through MMEJ (alt-NHEJ)	up in wt	CRP	top30	76.5	21
Reactome_2022.HDR Thru MMEJ (alt-NHEJ) R-HSA-5685939	up in wt	CRP	top30	76.5	22
WikiPathway_2023_Human.Fibrin Complement Receptor 3 Signaling Pathway WP4136	up in wt	CRP	top30	32	23
WikiPathways_2024_Human.Metabolic Reprogramming In Colon Cancer WP4290	up in wt	CRP	top30	152.5	24
WikiPathway_2023_Human.Metabolic Reprogramming In Colon Cancer WP4290	up in wt	CRP	top30	152.5	25
ARCHS4_TFs_Coexp.PLEK human tf ARCHS4 coexpression	up in wt	CRP	top30	5	26.5
BioPlanet_2019.Signal regulatory protein (SIRP) family interactions	up in wt	CRP	top30	159	26.5
Elsevier_Pathway_Collection.Genes with Mutations Associated with Aging in Humans	up in wt	CRP	top30	151	28
Reactome_2022.Signal Regulatory Protein Family Interactions R-HSA-391160	up in wt	CRP	top30	70	29
BioCarta_2016.IL 6 signaling pathway Homo sapiens h il6Pathway		CRP	top30	70	30

### Sheet: TrEC
key	direction	subset	method	spec	rank_spec
ARCHS4_TFs_Coexp.BOLA3 human tf ARCHS4 coexpression	down in wt	TrEC	top30	4	1
WikiPathways_2016.Electron Transport Chain Mus musculus WP295	down in wt	TrEC	top30	21	2
GO_Biological_Process_2025.Aerobic Electron Transport Chain (GO:0019646)	down in wt	TrEC	top30	20	3
BioPlanet_2019.Respiratory electron transport, ATP biosynthesis by chemiosmotic coupling, and heat production by uncoupling proteins	down in wt	TrEC	top30	24	4.5
GO_Biological_Process_2025.Mitochondrial ATP Synthesis Coupled Electron Transport (GO:0042775)	down in wt	TrEC	top30	18	4.5
Reactome_2022.Respiratory Electron Transport R-HSA-611105	down in wt	TrEC	top30	37	6
GO_Molecular_Function_2025.snRNP Binding (GO:0070990)	down in wt	TrEC	top30	39	7
BioPlanet_2019.Androgen receptor signaling, proteolysis, and transcription regulation	down in wt	TrEC	top30	52	8
Elsevier_Pathway_Collection.IL15R -> STAT Signaling	down in wt	TrEC	top30	50.5	9
WikiPathways_2016.Electron Transport Chain Homo sapiens WP111	down in wt	TrEC	top30	27	10
GO_Biological_Process_2025.Positive Regulation of MHC Class II Biosynthetic Process (GO:0045348)	down in wt	TrEC	top30	50.5	11
WikiPathway_2023_Human.Androgen Receptor Signaling Pathway WP138	down in wt	TrEC	top30	97.5	12
WikiPathways_2024_Human.Androgen Receptor Signaling WP138	down in wt	TrEC	top30	97.5	13
Reactome_2022.Cellular Response To Chemical Stress R-HSA-9711123	down in wt	TrEC	top30	42	14
BioPlanet_2019.Electron transport chain	down in wt	TrEC	top30	25	15
BioPlanet_2019.AKT phosphorylation of cytosolic targets	down in wt	TrEC	top30	43	16
GO_Biological_Process_2025.Cellular Respiration (GO:0045333)	down in wt	TrEC	top30	85	17
BioPlanet_2019.Oxidative phosphorylation	down in wt	TrEC	top30	22	18
Elsevier_Pathway_Collection.AHR Signaling in Tr1 Cells Function	down in wt	TrEC	top30	70	19
Reactome_2022.Cytoprotection By HMOX1 R-HSA-9707564	down in wt	TrEC	top30	31	20
GO_Biological_Process_2025.U2-type Prespliceosome Assembly (GO:1903241)	down in wt	TrEC	top30	17	21
GO_Cellular_Component_2025.U4 snRNP (GO:0005687)	down in wt	TrEC	top30	35	22
Elsevier_Pathway_Collection.IL21R -> STAT Signaling	down in wt	TrEC	top30	35	23
BioPlanet_2019.Cleavage of growing transcript in the termination region	down in wt	TrEC	top30	125	24.5
Elsevier_Pathway_Collection.IL10R -> STAT Signaling	down in wt	TrEC	top30	35	24.5
WikiPathways_2016.Androgen receptor signaling pathway Homo sapiens WP138	down in wt	TrEC	top30	138	26
ARCHS4_TFs_Coexp.POLR2L human tf ARCHS4 coexpression	down in wt	TrEC	top30	1	27
KEGG_2026.NON-SMALL CELL LUNG CANCER	down in wt	TrEC	top30	147	28
CORUM.PHAX-CBC complex (cap binding complex) (human)	down in wt	TrEC	top30	123.5	29
CORUM.JBP1-pICln complex (human)	down in wt	TrEC	top30	123.5	30
GO_Molecular_Function_2025.Primary Methylamine Oxidase Activity (GO:0008131)	up in wt	TrEC	top30	3	1
KEGG_2019_Mouse.B cell receptor signaling pathway	up in wt	TrEC	top30	29	2.5
GO_Biological_Process_2025.Negative Regulation of Receptor-Mediated Endocytosis (GO:0048261)	up in wt	TrEC	top30	27	2.5
KEGG_2021_Human.B cell receptor signaling pathway	up in wt	TrEC	top30	18	4.5
KEGG_2026.B CELL RECEPTOR SIGNALING PATHWAY	up in wt	TrEC	top30	30	4.5
Elsevier_Pathway_Collection.B-Cell Receptor -> AP-1 Signaling	up in wt	TrEC	top30	22	6
Reactome_2022.Regulation Of TP53 Activity Thru Acetylation R-HSA-6804758	up in wt	TrEC	top30	48.5	7
Elsevier_Pathway_Collection.Autophagic-Lysosomal System Decline Associated with Aging	up in wt	TrEC	top30	48.5	8
GO_Biological_Process_2025.RNA 3'-End Processing (GO:0031123)	up in wt	TrEC	top30	36	9
Reactome_Pathways_2024.N-Glycan Antennae Elongation	up in wt	TrEC	top30	44.5	10
Reactome_2022.N-Glycan Antennae Elongation R-HSA-975577	up in wt	TrEC	top30	44.5	11
GO_Biological_Process_2025.miRNA Processing (GO:0035196)	up in wt	TrEC	top30	42	12
Elsevier_Pathway_Collection.B-Cell Receptor -> NFATC Signaling	up in wt	TrEC	top30	73	13
GO_Biological_Process_2025.Regulation of Synaptic Vesicle Priming (GO:0010807)	up in wt	TrEC	top30	26	14
ARCHS4_TFs_Coexp.ATF6 human tf ARCHS4 coexpression	up in wt	TrEC	top30	40	15
WikiPathways_2024_Human.Ether Lipid Biosynthesis WP5275	up in wt	TrEC	top30	32.5	16
WikiPathway_2023_Human.Ether Lipid Biosynthesis WP5275	up in wt	TrEC	top30	32.5	17
GO_Biological_Process_2025.rRNA 3'-End Processing (GO:0031125)	up in wt	TrEC	top30	68	18
Reactome_2022.MET Receptor Activation R-HSA-6806942	up in wt	TrEC	top30	24	19
Reactome_2022.CD22 Mediated BCR Regulation R-HSA-5690714	up in wt	TrEC	top30	24	20
GO_Biological_Process_2025.Antigen Processing and Presentation of Endogenous Peptide Antigen via MHC Class I (GO:0019885)	up in wt	TrEC	top30	24	21
GO_Biological_Process_2025.Regulation of B Cell Activation (GO:0050864)	up in wt	TrEC	top30	67	22
GO_Biological_Process_2025.Regulation of Lysosome Organization (GO:1905671)	up in wt	TrEC	top30	140	23
GO_Biological_Process_2025.Response to Laminar Fluid Shear Stress (GO:0034616)	up in wt	TrEC	top30	139	24
Reactome_Pathways_2024.Regulation of TP53 Activity Through Acetylation	up in wt	TrEC	top30	99	25
GO_Biological_Process_2025.Protein Localization to Condensed Chromosome (GO:1903083)	up in wt	TrEC	top30	64.5	26
KEGG_2026.GLIOMA	up in wt	TrEC	top30	37	27
KEGG_2021_Human.Sulfur metabolism	up in wt	TrEC	top30	64.5	28.5
GO_Biological_Process_2025.Cellular Response to L-leucine (GO:0071233)	up in wt	TrEC	top30	134.5	28.5
GO_Biological_Process_2025.Response to L-leucine (GO:0043201)	up in wt	TrEC	top30	134.5	30

### Sheet: HEC
key	direction	subset	method	spec	rank_spec
GO_Molecular_Function_2025.Histone H3 Kinase Activity (GO:0140996)	down in wt	HEC	top30	23	1
WikiPathways_2024_Human.Development Of Pulmonary Dendritic Cells And Macrophage Subsets WP3892	down in wt	HEC	top30	19.5	2
WikiPathway_2023_Human.Development Of Pulmonary Dendritic Cells And Macrophage Subsets WP3892	down in wt	HEC	top30	19.5	3
Elsevier_Pathway_Collection.Argininemia	down in wt	HEC	top30	1	4
GO_Biological_Process_2025.Regulation of B Cell Activation (GO:0050864)	down in wt	HEC	top30	16	5.5
GO_Biological_Process_2025.Regulation of Protein Localization to Cell Cortex (GO:1904776)	down in wt	HEC	top30	13	5.5
GO_Molecular_Function_2025.Oxidized DNA Binding (GO:0032356)	down in wt	HEC	top30	13	7
GO_Molecular_Function_2025.Inositol Hexakisphosphate Kinase Activity (GO:0000828)	down in wt	HEC	top30	13	8
GO_Molecular_Function_2025.Inositol Phosphate Kinase Activity (GO:0180030)	down in wt	HEC	top30	11	9
GO_Biological_Process_2025.Glycogen Biosynthetic Process (GO:0005978)	down in wt	HEC	top30	9.5	10
GO_Biological_Process_2025.Glucan Biosynthetic Process (GO:0009250)	down in wt	HEC	top30	9.5	11
GO_Biological_Process_2025.Inositol Phosphate Biosynthetic Process (GO:0032958)	down in wt	HEC	top30	8	12
Elsevier_Pathway_Collection.Hyperammonemia Type II	down in wt	HEC	top30	5	13
GO_Biological_Process_2025.NADPH Regeneration (GO:0006740)	down in wt	HEC	top30	57	14.5
Elsevier_Pathway_Collection.Hyperammonemia Type I	down in wt	HEC	top30	5	14.5
Elsevier_Pathway_Collection.Citrullinemia Type II	down in wt	HEC	top30	5	16
Elsevier_Pathway_Collection.Citrullinemia Type I	down in wt	HEC	top30	5	17
Elsevier_Pathway_Collection.Argininosuccinic Aciduria in Urea Cycle Disorders	down in wt	HEC	top30	5	18
GO_Biological_Process_2025.Pentose-Phosphate Shunt, Non-Oxidative Branch (GO:0009052)	down in wt	HEC	top30	53	19
GO_Biological_Process_2025.Positive Regulation of Toll-Like Receptor 2 Signaling Pathway (GO:0034137)	down in wt	HEC	top30	53	20
GO_Biological_Process_2025.Interleukin-18-Mediated Signaling Pathway (GO:0035655)	down in wt	HEC	top30	53	21
GO_Biological_Process_2025.Cellular Response to Interleukin-18 (GO:0071351)	down in wt	HEC	top30	53	22
SynGO_2024.Structural Constituent Of Postsynapse (GO:0099186) BP	down in wt	HEC	top30	53	23.5
GO_Biological_Process_2025.Polyol Biosynthetic Process (GO:0046173)	down in wt	HEC	top30	49	23.5
GO_Biological_Process_2025.Mitotic G1/S Transition Checkpoint Signaling (GO:0044819)	down in wt	HEC	top30	49	25
Reactome_2022.Pentose Phosphate Pathway R-HSA-71336	down in wt	HEC	top30	49	26
GO_Biological_Process_2025.2-Oxoglutarate Metabolic Process (GO:0006103)	down in wt	HEC	top30	42.5	27
Reactome_Pathways_2024.Pentose Phosphate Pathway	down in wt	HEC	top30	42.5	28
GO_Biological_Process_2025.Regulation of Macrophage Activation (GO:0043030)	down in wt	HEC	top30	83	29
GO_Biological_Process_2025.Regulation of Mitotic Cytokinetic Process (GO:1903436)	down in wt	HEC	top30	45.5	30
BioPlanet_2019.Activation of chaperones by IRE1 alpha	up in wt	HEC	top30	32	1
BioPlanet_2019.Diabetes pathways	up in wt	HEC	top30	22	2
Elsevier_Pathway_Collection.ER Associated Protein Degradation in Vesicular Transport	up in wt	HEC	top30	27	3
GO_Cellular_Component_2025.Cation Channel Complex (GO:0034703)	up in wt	HEC	top30	1	4
GO_Cellular_Component_2025.Endoplasmic Reticulum Membrane (GO:0005789)	up in wt	HEC	top30	66	5
GlyGen_Glycosylated_Proteins_2022.G94854LT	up in wt	HEC	top30	23	6
KEGG_2026.PROTEIN EXPORT	up in wt	HEC	top30	72	7.5
BioPlanet_2019.Protein export	up in wt	HEC	top30	85	7.5
KEGG_2019_Mouse.Protein export	up in wt	HEC	top30	79	9
GO_Cellular_Component_2025.Oligosaccharyltransferase Complex A (GO:0160226)	up in wt	HEC	top30	88	10
GlyGen_Glycosylated_Proteins_2022.G05724UK	up in wt	HEC	top30	19	11
BioPlanet_2019.N-glycan trimming in the ER and calnexin/calreticulin cycle	up in wt	HEC	top30	25	12.5
BioPlanet_2019.Post-translational protein modification	up in wt	HEC	top30	84	12.5
GO_Biological_Process_2025.Protein Glycosylation (GO:0006486)	up in wt	HEC	top30	98	14.5
GO_Biological_Process_2025.Toll-Like Receptor 9 Signaling Pathway (GO:0034162)	up in wt	HEC	top30	86	14.5
GO_Biological_Process_2025.Protein Targeting to ER (GO:0045047)	up in wt	HEC	top30	69	16
KEGG_2021_Human.Protein export	up in wt	HEC	top30	109	17
GO_Biological_Process_2025.Protein N-linked Glycosylation (GO:0006487)	up in wt	HEC	top30	110	18
GlyGen_Glycosylated_Proteins_2022.G50757KG	up in wt	HEC	top30	58	19
Reactome_Pathways_2024.Postmitotic Nuclear Pore Complex (NPC) Reformation	up in wt	HEC	top30	54.5	20
Reactome_2022.Postmitotic Nuclear Pore Complex (NPC) Reformation R-HSA-9615933	up in wt	HEC	top30	54.5	21
Reactome_Pathways_2024.NOTCH3 Activation and Transmission of Signal to the Nucleus	up in wt	HEC	top30	20.5	22
Reactome_2022.NOTCH3 Activation And Transmission Of Signal To Nucleus R-HSA-9013507	up in wt	HEC	top30	20.5	23
GO_Biological_Process_2025.Protein N-linked Glycosylation via Asparagine (GO:0018279)	up in wt	HEC	top30	105	24
KEGG_2026.PROTEIN PROCESSING IN ENDOPLASMIC RETICULUM	up in wt	HEC	top30	136	25
ARCHS4_TFs_Coexp.RELA human tf ARCHS4 coexpression	up in wt	HEC	top30	111	26
CORUM.Sec61alpha-CollagenIV-Hsp47 complex (mouse)	up in wt	HEC	top30	65	27
GO_Biological_Process_2025.Negative Regulation of Potassium Ion Transmembrane Transporter Activity (GO:1901017)	up in wt	HEC	top30	81	28
GO_Molecular_Function_2025.Cyclic-Nucleotide Phosphodiesterase Activity (GO:0004112)	up in wt	HEC	top30	17	29
BioPlanet_2019.Protein processing in the endoplasmic reticulum	up in wt	HEC	top30	154	30
