## Supplementary material for "Coordinated Transcriptional Networks Program Organelle Expansion and Metabolic Flows for High Endothelial Morphology and Function": https://drive.google.com/drive/folders/16LrJoVh-ugeEoXfNzdhAxGWC4Km_MaxT?usp=sharing

### Sheet: Construct
Gene	Plasmid	Species	Catalog Number	Link
IRE1	hIRE1a wt	human	20744	https://www.addgene.org/20744/
IRE1 (K599A )	hIRE1a K599A	human	20745	https://www.addgene.org/20745/
Xbp-1 unprocessed	XBP-1 1: pFLAG.XBP1u.CMV2	mouse	21832	https://www.addgene.org/21832/
Xbp-1 processed/spliced	XBP-1 2: pFLAG.XBP1p.CMV2	mouse	21833	https://www.addgene.org/21833/
CREB3L2	Human CREB3L2 cDNA ORF clone, No-tag	human	HG15245-UT	https://www.sinobiological.com/cdna-clone/human-creb3l2-hg15245-ut

### Sheet: Western Bloting antibody
Primary antibodies
anti-IRE1a	https://www.cellsignal.com/products/primary-antibodies/ire1-alpha-14c10-rabbit-monoclonal-antibody/3294?utm_term&utm_campaign=SO-Products-PrimaryAntibodies&utm_source=adwords&utm_medium=ppc&hsa_acc=8625036580&hsa_cam=21865491299&hsa_grp=167649643577&hsa_ad=730824565107&hsa_src=g&hsa_tgt=dsa-2373170399499&hsa_kw&hsa_mt&hsa_net=adwords&hsa_ver=3&gad_source=1&gad_campaignid=21865491299&gbraid=0AAAAA…
anti-Xbp1s	https://www.cellsignal.com/products/primary-antibodies/xbp-1s-e9v3e-rabbit-monoclonal-antibody/40435?srsltid=AfmBOoovixYiY3s8X69ILidZHj3_TIAIB-yomUifTCVcQ8-ozT22PBW9
anti-Creb3l2	https://www.scbt.com/p/creb3l2-antibody-a-3?srsltid=AfmBOoqNBv_M9ge0X48jnjb_IMcbPQFfWu0ajMZsr3CS3m9mTVtt6KIq
anti-bactin	https://www.ptglab.com/products/beta-actin-Antibody-81115-1-RR.htm
Seconary antibodies
LICOR IRDye 680LT Goat anti-Rabbit IgG Secondary Antibody	https://www.fishersci.com/shop/products/irdye-680lt-goat-anti-rabbit/NC9030093#?keyword=LICOR%20IRDye%20680LT%20Goat%20anti-Rabbit%20IgG%20Secondary%20Antibody
LICOR IRDye 680LT Goat anti-Mouse IgG Secondary Antibody	https://www.fishersci.com/shop/products/irdye-680lt-goat-anti-mouse/NC0046410

### Sheet: RT-PCR primer
IRE1a	Forward: 5'-TTGAGAGAGCTTTTACCAGCAG-3'
	Reverse: 5'-ACCAGGACCTGACGGATGT-3'
mXbp1s	Forward: 5'-GAGTCCGCAGCAGGTG-3'
	Reverse: 5'-GTGTCAGAGTCCATGGGA-3'
GAPDH	Forward: 5'-GGAGCGAGATCCCTCCAAAAT-3'
	Reverse: 5'-GGCTGTTGTCATACTTCTCATGG-3'
